# Biallelic mutations in cancer genomes reveal local mutational determinants

**DOI:** 10.1101/2021.03.29.437407

**Authors:** Jonas Demeulemeester, Stefan C. Dentro, Moritz Gerstung, Peter Van Loo

## Abstract

The infinite sites model of molecular evolution requires that every position in the genome is mutated at most once^1^. It is a cornerstone of tumour phylogenetic analysis^2^, and is often implied when calling, phasing and interpreting variants^3,4^ or studying the mutational landscape as a whole^5^. Here we identify 20,555 biallelic mutations, where the same base is mutated independently on both parental copies, in 722 (26.0%) bulk sequencing samples from the Pan-Cancer Analysis of Whole Genomes study (PCAWG). Biallelic mutations reveal UV damage hotspots at ETS and NFAT binding sites, and hypermutable motifs in *POLE*-mutant and other cancers. We formulate recommendations for variant calling and provide frameworks to model and detect biallelic mutations. These results highlight the need for accurate models of mutation rates and tumour evolution, as well as their inference from sequencing data.
