## Supplemental Table 4 for "Biallelic mutations in cancer genomes reveal local mutational determinants"

Mutect2_only	Mutect2_PCAWG_shared	PCAWG_only	Number_divergent	PCAWG_tumor_wgs_aliquot_id	PCAWG_histology_abbreviation
2104	24613	776	1	2b142863-b963-4cc9-8f8f-c72503c93390	Bladder-TCC
2295	33259	1043	1	448fe471-3f4e-4dc8-a4e0-6f147dc93abe	Bladder-TCC
2334	37072	1060	1	cda1a403-16b6-487c-a82a-c377d1d0f89d	Bladder-TCC
2347	33946	1141	0	df8a913c-5160-4fc5-950d-7c890e24e820	Bladder-TCC
3189	50736	1524	1	b73523d7-f5a5-4140-8537-4df4d1ecf465	Bladder-TCC
4684	57933	2221	0	94108975-b7a0-40ba-ad39-e44cc62e8cc0	Bladder-TCC
8291	54032	1746	6	f7c7373c-1972-4968-e040-11ac0d486e80	Breast-AdenoCA
7359	22443	998	0	fc8130df-8ec8-5b1e-e040-11ac0d485e06	Breast-AdenoCA
2695	12411	347	0	fc8130df-3225-3f96-e040-11ac0d485dfe	Breast-AdenoCA
15598	63904	1352	8	097a7d36-905b-72be-e050-11ac0d482c9a	Breast-AdenoCA
4006	43324	735	3	98bb3025-0637-4106-8621-12df7b5d662f	Breast-LobularCA
2608	21106	542	1	db45d81f-695c-4f99-beea-6dbec1ff47fc	Breast-AdenoCA
2509	31046	704	0	ddc7377d-82c3-480a-be3c-3d1da52c77d4	Breast-AdenoCA
2830	21420	640	1	01658141-8398-4585-9f0f-8355dd9b0604	Breast-AdenoCA
1477	16534	646	1	31f02f48-44a4-445e-ac3d-e9bf3d8d25a2	ColoRect-AdenoCA
381977	2306393	133353	1678	2df02f2b-9f1c-4249-b3b4-b03079cd97d9	ColoRect-AdenoCA
105066	938589	23543	412	93ff786e-0165-4b02-8d27-806d422e93fc	ColoRect-AdenoCA
21638	256974	3034	38	154f80bd-984c-4792-bb89-20c4da0c08e0	ColoRect-AdenoCA
22726	231195	3141	32	00aa769d-622c-433e-8a8a-63fb5c41ea42	ColoRect-AdenoCA
27392	155868	5568	6	42d20028-0ddc-4dac-9f05-d674f8915f21	ColoRect-AdenoCA
2491	20833	967	1	4019c219-c51e-479f-8a9d-cfa6816ed696	ColoRect-AdenoCA
3289	29544	815	3	6051f40a-99e5-4461-9255-0e70d757b4d5	ColoRect-AdenoCA
11876	84658	10430	0	05780d48-80e7-4d70-b00c-081f8a9519f2	ColoRect-AdenoCA
94070	834507	15791	250	0980e7fd-051d-45e9-9ca6-2baf073da4e8	ColoRect-AdenoCA
113860	719434	74896	123	6ca5c1bb-275b-4d05-948a-3c6c7d03fab9	ColoRect-AdenoCA
3078	26123	841	3	fc453f67-6623-4e8c-b519-0bd79e4d4651	ColoRect-AdenoCA
2815	33668	1042	1	897a4500-6fb8-4e81-aa07-021a26d632fb	Lymph-BNHL
3234	28626	484	3	dd7d623b-b9af-4147-9aa6-e09793691f10	Eso-AdenoCA
5565	58550	1181	28	a08c196e-4f96-4b16-94b4-aa6a0153ac50	Eso-AdenoCA
3913	40210	1205	11	0e872e0d-4711-4364-a5d0-6beeb6fd3ff2	Eso-AdenoCA
2660	19177	502	1	e7a0889c-dd8c-4230-9c63-384f1f6ee577	Eso-AdenoCA
3110	20055	642	0	6495e68e-1434-45d3-a03d-f286447dda79	Eso-AdenoCA
2577	18919	592	0	fab0be4b-c84a-45cd-a76f-44d9a8bf1846	Eso-AdenoCA
4221	38140	1076	1	6a0d0c42-1884-4c6a-936a-678a822c0936	Eso-AdenoCA
2453	26779	589	4	9258860c-a336-4075-996d-2ee0c18b281c	Eso-AdenoCA
5821	52584	2319	13	b757a040-3c9e-45e7-a045-9cd08db11d62	Eso-AdenoCA
5219	78599	1461	40	293a2f0a-4846-4c7c-b8b1-bb741c8d3275	Eso-AdenoCA
4351	39127	974	11	4283773c-c04b-4f33-a398-f3566f6d293a	Eso-AdenoCA
3720	26276	980	0	2b41746a-95c0-4875-afb5-c6d3d3ad30d9	Eso-AdenoCA
2289	23728	489	4	d707940e-0f9d-4da3-9380-90a422e44efd	Eso-AdenoCA
5269	44619	814	14	8ff9b1b6-a498-47fe-a970-ab7cfb64e653	Eso-AdenoCA
3616	38101	935	3	b53dcb4d-f894-47b8-8a4e-17c7998d8120	Eso-AdenoCA
3563	26513	720	3	f48c3c82-bebe-4b8e-909e-e1a51a7142ec	Eso-AdenoCA
3249	28197	730	11	371235d9-55b8-40a7-8cd6-baa7c2ad0493	Eso-AdenoCA
7077	54808	1636	2	64623aaa-a274-4baa-8b71-958d9c8df733	Eso-AdenoCA
2469	24543	376	0	d1842491-29ff-4801-8c8a-4d619f749dd1	Eso-AdenoCA
2352	24525	394	1	9ae33a63-6b1a-43bf-9205-463c867bcbc4	Eso-AdenoCA
3496	31703	741	3	31f3ff14-7d74-447c-a5da-9ad8336c3f3f	Eso-AdenoCA
6587	41463	1301	13	3e6a17f9-c249-41b6-ba49-55aaa39d21c5	Eso-AdenoCA
3757	43091	826	6	27b56bf2-7a9d-4061-98d4-61fe2761578c	Eso-AdenoCA
3813	31634	768	3	532bec86-b8d3-41a1-ba17-913a7d378f66	Eso-AdenoCA
3220	25247	576	1	a37a825c-d74e-46cc-92ef-b65016857b4a	Eso-AdenoCA
1819	17572	426	1	7adcea71-1aed-450c-b0ff-b9d9820c6153	Eso-AdenoCA
2621	16555	462	2	69c3c88c-d51e-4e03-b96b-ec4f1a0faa2d	Eso-AdenoCA
5991	73278	1576	29	7c5c2293-3f40-4ae3-8346-6a327b2abf4d	Eso-AdenoCA
2071	23275	472	3	3bb4c27b-4d0d-4d13-b910-41a9ebf95880	Eso-AdenoCA
2699	18374	408	4	bb5bedd3-d8fc-4739-8e6b-9e37223f8be2	Eso-AdenoCA
2702	28906	589	4	8e48aa43-6cd1-4aef-83ce-2451b1b86e8e	Eso-AdenoCA
2296	21002	555	2	7d2da7ba-f57c-4083-9572-6fa98008083b	Eso-AdenoCA
3591	46300	707	25	42629ae0-9410-4fac-8df1-2c276467deb5	Eso-AdenoCA
4134	23372	861	3	3da169e8-844a-4eee-b794-a2eb81db779a	Eso-AdenoCA
3428	33413	792	2	3b590d75-ccfb-4da8-a2e9-10fb07e02cea	Eso-AdenoCA
6132	78233	1317	37	60525b38-c34b-479b-86d3-013c7e567b8f	Eso-AdenoCA
2820	22066	612	1	d4cf11be-3bd7-403b-9722-91d8e8761e4d	Eso-AdenoCA
5321	56780	1128	12	da910f22-126e-41dc-be6b-47c8f69ad106	Eso-AdenoCA
3009	21440	559	1	7a4f6014-f7a2-459b-bc43-df164e73cbba	Eso-AdenoCA
4354	40190	1278	15	96a2896c-1e32-4827-a526-6b7104832f9a	Eso-AdenoCA
3643	33680	854	0	a284fe9d-9afd-4472-8d70-243ca9be5c2c	Eso-AdenoCA
3140	29021	600	2	eb1531b0-8af1-4b2b-9192-644cb47101fc	Eso-AdenoCA
3671	34760	921	3	f37de4fa-52f6-4fe4-a3fa-41803032c93f	Eso-AdenoCA
2740	17220	510	0	b02b4bba-6e66-44fb-a48f-38c309aaaac5	Eso-AdenoCA
4858	44624	1238	28	7f94d650-41b9-4664-bcde-dc8533e4602d	Eso-AdenoCA
4413	32990	1073	2	dfde4013-9062-42f5-a42b-626ef8334a41	Eso-AdenoCA
3179	24218	597	0	cb381d49-4546-400c-af02-f877083caa0a	Eso-AdenoCA
3007	30590	693	0	926a04de-ef57-4271-91db-e90de8aa8a1a	Eso-AdenoCA
7231	122233	2551	108	c9f91ded-3b04-4cd1-8ea6-bbc635a8a4f0	Eso-AdenoCA
3904	39660	1031	3	569393c8-e2fe-4580-a45b-81f1b1e01135	Eso-AdenoCA
4786	35392	979	6	e91ab7da-79a6-4ea0-bc24-7aacb39f7614	Eso-AdenoCA
4247	63275	1116	41	134c9a92-e91e-4347-a9c4-727279edebb1	Eso-AdenoCA
4807	38007	2866	2	f50fb278-1f0f-406e-b341-eb3d1b97afe6	Stomach-AdenoCA
2512	22446	580	3	8867bdef-3a8d-433e-b10f-d752e2cbb022	Stomach-AdenoCA
4168	44070	1576	12	25f07374-313a-4100-9a60-3d21d2988fca	Stomach-AdenoCA
79005	237641	7732	11	f98de26b-c7d6-435d-81fa-1f1869da9087	CNS-GBM
2449	42223	1088	4	5193a482-6ed9-4504-bd7c-c8b9e4103577	Head-SCC
3410	47647	2128	0	dfa20d2d-1ba3-476a-b4b9-21d21470bee2	Head-SCC
3077	21532	419	0	ab923db7-54e8-4a50-b7fd-c2b4b300041e	Head-SCC
4042	49001	1014	1	21205681-a0c7-48d0-81d4-0b7ef31158cf	Head-SCC
6822	86617	3098	4	3e604a1c-b95f-44ff-9723-e2fac845da3b	Head-SCC
10845	151824	12930	3	3b20d548-2a7d-4031-85a1-425ca7201d7a	Lung-AdenoCA
4596	46394	2068	3	49dec0c2-8e75-4f44-a253-82b2ea605890	Lung-AdenoCA
3521	31979	1390	1	b7f11036-7ac4-41bc-a9a4-64162725fdfc	Lung-AdenoCA
12432	182744	7909	2	bd3e88b3-b37c-4641-85fa-d8125ba324ca	Lung-AdenoCA
9450	105569	10218	2	0b19bee7-5281-4915-9d98-c20eb3e84ecf	Lung-AdenoCA
3205	42085	2479	1	bce88385-4a1b-4a8c-920c-060f6a2675d4	Lung-AdenoCA
5220	60142	3718	1	53bb7112-3e38-45fe-a9c4-1b0871babf4a	Lung-AdenoCA
8429	112439	6070	1	fb0c6353-a90c-45e2-9355-7cd16cf756ff	Lung-SCC
5696	73082	5757	2	25224aa0-cfdd-48ec-92e5-8f3992a3e574	Lung-SCC
3931	53583	3500	0	45e16b70-c3ec-493e-86d1-505ffdf5056c	Lung-SCC
5371	52477	2610	1	e9cb8877-8e83-46c0-93f0-ea20530c9400	Lung-SCC
5657	73145	2811	0	7ac0b303-d685-4fa5-bfec-34d2ba1dbc8e	Lung-SCC
12211	131207	4908	10	2045c788-9ea8-4ea5-a5e3-65fc16a62adb	Lung-SCC
8007	106096	7295	15	f9dc999f-6dde-448d-9cf1-2897ddcf7b0b	Lymph-BNHL
3892	42972	1619	0	fce8d8c6-f2a0-43a8-9a7a-b9c519a6686c	Lymph-BNHL
5365	64887	2497	5	0e7f46ca-6f5c-4538-b6d6-00af65d57fcf	Lymph-BNHL
2259	12939	551	1	9e0009d1-c993-4247-9706-88ee84591dec	Skin-Melanoma
1830	18507	843	0	b35d9a68-29f4-49ab-b83e-b5151679e3af	Skin-Melanoma
1148	6240	581	0	1ac15380-04a2-42dd-8ade-28556a570e80	Skin-Melanoma
1141	4643	183	0	35a74e53-16ff-4764-8397-6a9b02dfe733	Skin-Melanoma
1040	4208	225	0	74e5905f-6350-498a-9454-9ea0593d2f56	Skin-Melanoma
1325	8721	283	0	b3befa40-8f44-4eb6-ada0-ec395f460656	Skin-Melanoma
919	3652	205	0	20e02396-e676-412d-9724-44a428919cdb	Skin-Melanoma
709	2092	70	0	7f031d71-3cb7-4744-86bd-a3beecfe166e	Skin-Melanoma
988	5446	366	1	ca004926-f3ac-4824-8ed5-d84e62efdfae	Skin-Melanoma
2439	19210	448	3	eb9a8f12-6451-43cc-95b3-2e86cf704c96	Skin-Melanoma
3285	49158	2103	2	d2620dab-4319-499a-b8f1-9575aaf8f4f3	Skin-Melanoma
6728	108037	6209	1	1daefc49-5248-4948-87ce-0ec19a248ef9	Skin-Melanoma
12271	202370	9589	1	ca8fa9f5-3190-440d-9879-22e33d05ca6c	Skin-Melanoma
880	4938	292	0	56ddcb96-e90b-4fce-aa4c-c677bbfee488	Skin-Melanoma
4692	60347	2900	1	897ba508-d74b-46bf-8554-1210a66a36d1	Skin-Melanoma
12238	50311	2915	0	83a1b304-2ec1-44ae-a9c5-8ad3a2a46a1f	Skin-Melanoma
8416	86274	3899	1	12f1ae2f-2666-45be-9742-f502d212373d	Skin-Melanoma
712	2708	88	0	13c62975-9f5e-4d40-a461-dceab08a31ec	Skin-Melanoma
2074	13793	589	0	3433b1f3-59d1-4ac2-9bbf-e0c4042b4ddc	Skin-Melanoma
1001	5708	189	0	e04bcdff-3206-4c25-bae9-09f0222b074a	Skin-Melanoma
1135	4764	280	2	ead1bc2e-42c3-46d9-8f6f-8cb16ba9d2c3	Skin-Melanoma
1027	6643	479	1	524bbd14-1e1f-479b-9a71-d27fce32d8bc	Skin-Melanoma
951	3166	350	0	351db483-a70e-496d-b70a-7449875121ee	Skin-Melanoma
1269	7256	218	0	7edc42d3-d08e-4360-a3e1-aeb57cfc6640	Skin-Melanoma
13569	211818	8490	0	0ab4d782-9a50-48b9-96e4-6ce42b2ea034	Skin-Melanoma
6708	108050	4679	1	f81693ba-09ee-4201-a389-0ceeda8a4636	Skin-Melanoma
3802	46814	2088	0	2e76891c-b620-4cc0-9315-6f1217b09b1e	Skin-Melanoma
17084	242261	9307	3	30600994-c1ec-44c9-a620-3f6c617eb928	Skin-Melanoma
54340	841985	45441	26	60413de1-6cd2-4f74-8180-3bdd394d6d16	Skin-Melanoma
8723	114462	5039	0	bcefbf6a-80ff-4825-9d3a-492e2dceb35d	Skin-Melanoma
5509	74399	4467	1	f07b9192-c86f-4ee4-a3b5-feb9c5098bf4	Skin-Melanoma
13078	152008	8547	4	72108583-5320-46ec-945f-5ff173d7dc15	Skin-Melanoma
4949	54458	3524	0	39c476fd-273b-4136-874c-53352f1be008	Skin-Melanoma
10816	160793	7688	3	16d5519e-ecb9-4fc8-81f1-e0e4adf722a8	Skin-Melanoma
36309	470528	30981	9	5c3def3a-b515-41f6-8157-681b963534e7	Skin-Melanoma
4935	69495	3629	2	08b5d0e4-4661-460e-a9f7-f2e687414711	Skin-Melanoma
1150	7249	535	1	58d3e932-b4a3-4cac-a6ac-73160e354a15	Skin-Melanoma
7937	102798	6167	1	108749d2-5c62-4ef1-92df-aec6941ba53b	Skin-Melanoma
9210	142527	7323	1	1d4a091d-fe65-49c0-8810-5a95243b108a	Skin-Melanoma
26055	416188	43272	6	98e8f23c-5970-4fce-9551-4b11a772fe1b	Skin-Melanoma
1152	10555	676	0	a6e24c2a-26b9-409c-bbcd-a8fcdd1e437c	Skin-Melanoma
6083	76319	3593	0	7ba70717-d65e-4a45-af79-60a976770526	Skin-Melanoma
4746	69117	4682	0	f24688a9-7952-49d8-ba80-2bbad472379c	Skin-Melanoma
4186	31881	1623	1	5912d4b3-2d5d-4b98-b967-1b4ff177097a	Skin-Melanoma
12409	89663	5464	2	6d4a548a-7e30-4b6b-9a13-72827eed439c	Skin-Melanoma
23293	301879	11577	6	25103371-28ac-4f43-b0e2-2d376d0dcb84	Skin-Melanoma
6906	91658	6893	1	28839c75-90a8-493f-b658-8c63e0ebd324	Skin-Melanoma
5885	84376	4308	0	22d67778-61fc-4f15-95b8-7e7c6cc7112b	Skin-Melanoma
22561	308883	18348	4	63762458-902a-4329-a823-703b54cb5f9d	Skin-Melanoma
21776	315941	16144	6	51893d3f-e7f3-43f9-9fd0-c0f25ae96804	Skin-Melanoma
2030	11127	422	1	bcf76f1a-7109-422d-94c9-5e8364895fa0	Skin-Melanoma
3772	18988	904	0	eeddf701-93f9-4f10-85cb-9dce1760bae8	Skin-Melanoma
30017	437081	26812	8	deb9fbb6-656b-41ce-8299-554efc2379bd	Skin-Melanoma
11235	136216	4124	3	25e20393-752b-4796-9001-0e22ee04c586	Skin-Melanoma
13522	90137	5558	3	b42d183c-bc9c-4652-9e56-10c54c5ee96e	Skin-Melanoma
48770	57234	2794	12	142b6dbf-c943-4a7d-8ab6-13a975f48d7a	Skin-Melanoma
9599	44260	2739	1	7117854b-6f0a-4a43-b66c-506a3e29377d	Skin-Melanoma
11234	162318	5700	2	681e2301-2057-40e4-ab63-934775d63faa	Skin-Melanoma
7708	112526	5795	0	a84915de-6562-4836-86f9-f2a05598296e	Skin-Melanoma
3084	18686	779	1	0b29c893-03bf-4131-b192-c14a2788d411	Panc-AdenoCA
172693	2300693	133072	1813	14c5b81d-da49-4db1-9834-77711c2b1d38	ColoRect-AdenoCA
12168	208564	18596	7	41a7b031-d928-4a1f-891b-82fb3f6d548f	Skin-Melanoma
18021	276027	13066	2	75ba6722-1148-4a52-a9ed-68d890238205	Skin-Melanoma
4815	71942	3943	0	04c09376-8756-41d9-bbca-f464170a8cfb	Skin-Melanoma
9657	155320	13284	1	0dd0718d-5ddf-4c59-8c47-0f51303daeb5	Skin-Melanoma
5117	74674	4134	1	c21a5d55-9790-429f-a4e6-420293c07b53	Skin-Melanoma
46326	730225	40469	20	04aa6b77-8074-480c-872e-a1a47afa5314	Skin-Melanoma
5108	70416	3082	1	54a77010-2f16-4da9-8ca0-746a51801a00	Skin-Melanoma
8349	114987	5588	0	88f2c496-3eb4-4c03-b3a5-8d5a55803aaf	Skin-Melanoma
6785	96841	4131	3	d0e033bc-8e97-4322-b3b1-8626f1e2449b	Skin-Melanoma
5966	91562	6439	0	fa4d35e3-fc38-4e26-a9e0-521a648acec1	Skin-Melanoma
22096	365781	26295	8	3869ff3f-21b9-4817-8ff4-83c6fc75ab11	Skin-Melanoma
16756	247074	9429	3	978ae91e-6ebe-4efa-97ff-cfad511ae7b3	Skin-Melanoma
14111	237320	9166	1	6507e084-c038-4ba6-a431-fb9a53190d5f	Skin-Melanoma
21136	329321	19684	2	b07bad52-d44c-4b27-900a-960985bfadec	Skin-Melanoma
6591	83591	5411	1	6c884037-49f9-41c3-b0e5-9cbcd545aeb7	Skin-Melanoma
21174	343207	18128	5	e2774050-1257-4c29-b201-d79ce70fe17e	Skin-Melanoma
2800	28221	536	3	6dac8ca0-f776-4ea2-85c4-aefba4966be7	Stomach-AdenoCA
66048	364831	25270	38	c8e961b4-e324-40a2-89f6-736ec3845bc9	Stomach-AdenoCA
5100	58126	2332	11	153a64ee-6322-4f2e-b3df-77ef7d3a4cf0	Stomach-AdenoCA
2566	18847	526	0	1f2a8889-4374-4037-bb56-0f20733380e3	Stomach-AdenoCA
3008	28301	1054	7	3db3b7b1-da1d-4b9c-a92a-c60fecf4328c	Stomach-AdenoCA
10277	100032	4933	2	7e305f31-fbb0-4bce-894b-1dd85e303421	Stomach-AdenoCA
6007	66876	1516	31	dc537fcf-d910-4c4b-8af9-e7da429f2633	Stomach-AdenoCA
6552	61523	2732	4	388a8875-c3f5-494e-8456-28be8d3626e1	Stomach-AdenoCA
4904	63791	1281	40	1021b60d-f7b2-43b0-b2cc-f282d619d533	Stomach-AdenoCA
4895	25422	1110	2	460f7427-ebcf-404b-9e9e-e0278d0bca95	Uterus-AdenoCA
17699	271024	11368	23	b0a83df8-dd2c-4c1b-b238-9081d2c22258	Uterus-AdenoCA
4189	33931	1059	4	f7dcc2e4-1fc4-4b39-bc6a-720e66116d68	Uterus-AdenoCA
5175	36405	1317	8	0c39c03a-ec84-42c6-be69-8e98bc7a9f5a	Uterus-AdenoCA
11644	110290	5359	1	7364a112-61b9-41c6-b85f-18c97c54cefd	Uterus-AdenoCA
